# Golgi-IP, a novel tool for multimodal analysis of Golgi molecular content

**DOI:** 10.1101/2022.11.22.517583

**Authors:** Rotimi Fasimoye, Wentao Dong, Raja S. Nirujogi, Eshaan S. Rawat, Miharu Iguchi, Kwamina Nyame, Toan K. Phung, Enrico Bagnoli, Alan Prescott, Dario R. Alessi, Monther Abu-Remaileh

**Affiliations:** Medical Research Council (MRC) Protein Phosphorylation and Ubiquitylation Unit, School of Life Sciences, University of Dundee, Dow Street, Dundee DD1 5EH, U.K.; Aligning Science Across Parkinson’s (ASAP) Collaborative Research Network, Chevy Chase, MD, 20815, USA; Department of Chemical Engineering, Stanford University, Stanford, CA 94305, USA; Department of Genetics, Stanford University, Stanford, CA 94305, USA; The Institute for Chemistry, Engineering & Medicine for Human Health (ChEM-H), Stanford University, Stanford, CA 94305, USA; Department of Biochemistry, Stanford University School of Medicine, Stanford, CA 94305, USA; Dundee Imaging Facility, School of Life Sciences, University of Dundee, Dow Street, Dundee DD1 5EH, U.K.

**Keywords:** Golgi-IP, Golgi apparatus, proteomics, metabolomics, lipidomics, uridine-diphosphate-hexose, uridine-diphosphate-N-acetyl-hexosamine, SLC35A2

## Abstract

The Golgi is a membrane-bound organelle that is essential for protein and lipid biosynthesis. It represents a central trafficking hub that sorts proteins and lipids to various destinations or for secretion from the cell. The Golgi has emerged as a docking platform for cellular signalling pathways including LRRK2 kinase whose deregulation leads to Parkinson disease. Golgi dysfunction is associated with a broad spectrum of diseases including cancer, neurodegeneration, and cardiovascular diseases. To allow the study of the Golgi at high resolution, we report a rapid immunoprecipitation technique (Golgi-IP) to isolate intact Golgi mini-stacks for subsequent analysis of their content. By fusing the Golgi resident protein TMEM115 to three tandem HA epitopes (GolgiTAG), we purified the Golgi using Golgi-IP with minimal contamination from other compartments. We then established an analysis pipeline using liquid chromatography coupled with mass spectrometry to characterize the human Golgi proteome, metabolome and lipidome. Subcellular proteomics confirmed known Golgi proteins and identified novel ones. Metabolite profiling established the first known human Golgi metabolome and revealed the selective enrichment of uridine-diphosphate (UDP) sugars and their derivatives, which is consistent with their roles in protein and lipid glycosylation. Furthermore, targeted metabolomics validated SLC35A2 as the subcellular transporter for UDP-hexose. Finally, lipidomics analysis showed that phospholipids including phosphatidylcholine, phosphatidylinositol and phosphatidylserine are the most abundant Golgi lipids and that glycosphingolipids are enriched in this compartment. Altogether, our work establishes a comprehensive molecular map of the human Golgi and provides a powerful method to study the Golgi with high precision in health and disease states.

**Significance:** The Golgi is central to protein and lipid processing. It senses and responds to diverse cell states to allow trafficking of macromolecules based on cellular demands. Traditional techniques for purifying the Golgi shaped our understanding of its functions, however such methods are too slow to preserve the labile Golgi metabolome and transient protein interactions. Here, we overcome this issue through the development of a method for the rapid capture of intact Golgi from human cells using organelle-specific immunoprecipitation (Golgi-IP). Using high resolution mass spectrometry, we demonstrate that our approach allows the unbiased characterization of the Golgi proteome, metabolome and lipidome. Thus, we believe that the Golgi-IP will be useful for the study of the Golgi in health and disease states.
