## Supplementary Table 3 for "Golgi-IP, a novel tool for multimodal analysis of Golgi molecular content"

### Sheet: Info
Supplementary Table 3: List of manually curated Golgi proteins list.
Orbitrap Exploris-480 Mass spectrometer DIA instrument settings and the Quandrupole Isolation scheme used for variable DIA analysis
Orbitrap Exploris-480 Mass spectrometer DDA instrument settings used to geneate spectral library
Cutsom made python scripts used in geerating Cytoscape Network enrichment analysis of GolgiTAG vs Control IP and GolgiTAG vs Whole cell lysate comparison (S Figure 2C and 2D)

### Sheet: Curated Golgi proteins
Curated Golgi Gene names	Estimated Copy number/cell (HEK293 cells)	Copy number Abundance Rank
TAGLN2	25513200	60
PARK7	22207200	75
DBI	7239940	268
RAB7A	7063590	278
RAB14	6599390	298
CALU	6445120	305
GANAB	5761350	337
P4HB	5687920	339
RAB1A	5614400	345
RAB11B	5609010	346
ARF1	5402150	358
DUT	5074990	378
PITPNB	4677360	402
PDIA6	4522770	412
ATP1A1	4333120	429
CLTC	4323510	432
ESD	4250190	444
RAB6A	3915130	477
SAR1A	3555560	515
BSG	3464770	523
RAB2A	3336750	542
VAPA	3186880	570
VCL	3022140	597
CAND1	2942330	611
CLTA	2937220	612
TMED10	2920730	618
XPO1	2837520	632
ARCN1	2806390	640
UMPS	2794680	646
RAB10	2773250	649
GNPNAT1	2749380	652
COPE	2582800	687
ERP44	2508220	701
SERPINH1	2457560	713
LMAN1	2420160	724
SEC22B	2303790	754
COPA	2288810	759
COPB1	2218920	791
LMAN2	2037460	847
B2M	1975570	875
OSBP	1971200	878
AKR7A2	1942650	883
GARS	1920610	890
BPNT1	1908800	895
COPZ1	1835480	930
RAB1B	1807680	941
SEC13	1759170	961
COPG1	1736070	970
NAPA	1731950	971
STMN2	1676310	997
TMED9	1661780	1006
AP1B1	1631120	1021
ARF4	1612710	1031
SYAP1	1533760	1064
TMEM43	1489340	1086
MYDGF	1486500	1088
PRKAR2A	1478170	1094
NSF	1471180	1098
COPB2	1403360	1148
GNAI3	1386800	1158
CLTB	1339650	1198
PSMG1	1285730	1231
GNAS	1285450	1232
AP3S1	1226510	1282
LYPLA2	1220200	1288
YKT6	1211750	1298
STK26	1197520	1307
VAPB	1168100	1326
ARL1	1160040	1335
NUCB1	1154560	1343
RAB8A	1139090	1357
SH3GLB1	1126400	1373
AHNAK	1114280	1381
TWF2	1092290	1399
NRAS	1089090	1405
ACOT13	1048510	1452
ATP6V1E1	1044890	1458
HLA-A	1026940	1475
TMED7	1003510	1499
MCFD2	993416	1507
STX12	992768	1509
RAB18	978964	1524
GOPC	977992	1528
CLINT1	975827	1531
SDF4	966135	1543
ARF5	957989	1550
TMED2	950341	1561
USO1	948720	1562
CD59	941981	1572
PTRHD1	940154	1574
SLC9A3R1	922657	1588
VAMP3	913066	1599
LRPAP1	910584	1601
RAB21	898511	1614
RAB9A	891947	1621
ARFIP1	884043	1629
AP1M1	882269	1633
IDI1	875268	1647
NUCB2	848109	1690
CHD1L	832518	1709
SEC23A	824455	1722
RAB32	801692	1743
CD44	788891	1761
SCFD1	787984	1764
AP2A1	786844	1765
ARL2	771140	1787
TMED4	770711	1789
SACM1L	761504	1808
RAB4A	761327	1809
SEC31A	753348	1825
NAA25	747197	1835
NIF3L1	745073	1842
PRKACA	723853	1872
NXF1	722571	1873
ACBD3	715809	1885
M6PR	710218	1893
HELLS	708186	1901
IGF2R	700373	1914
SAR1B	687850	1931
MMGT1	686403	1936
TRMT1	671643	1964
RRAS2	657632	1984
ARFGAP1	629655	2049
DRAP1	603827	2110
SCLY	600689	2114
FERMT2	596214	2126
VPS45	593917	2131
SCAMP3	581370	2157
SEC23B	560495	2214
PACSIN3	559463	2215
PPP6R3	559395	2216
TM9SF3	550504	2238
RHOC	547849	2244
MAPK15	547375	2247
ARHGAP1	542761	2260
CAV1	541998	2263
EFHD1	538969	2271
FAM3C	538063	2272
RER1	520000	2322
SEH1L	519388	2325
SEC24C	511897	2346
STRN	511797	2347
PREPL	510495	2355
SPG20	505647	2367
GORASP2	497840	2385
CNIH4	495301	2390
GOLIM4	493184	2395
VAMP7	471302	2455
NCKAP1	471125	2456
AP1G1	469443	2461
SNAP29	457039	2494
SCAMP1	456669	2495
PRRC1	455735	2498
STX4	449671	2517
CLASP2	449351	2518
PLOD3	448731	2521
GPC3	443875	2541
HINT3	443126	2543
STX8	442719	2544
UGGT1	436206	2560
SEC11A	434945	2564
TMCO1	433349	2569
SCYL1	433207	2570
DHCR24	432683	2574
GOSR1	431352	2583
GOLPH3	430995	2585
PMF1	427505	2597
DIEXF	411339	2659
VTI1B	409255	2666
PTGES2	408986	2667
ACO1	405257	2681
DLG1	399223	2702
GALNT2	387239	2738
TRAPPC1	377869	2774
RABEPK	374791	2787
OSBPL9	374642	2789
ACSL4	371567	2804
IMPAD1	371402	2806
SLC35A1	369035	2813
ZNF622	368334	2815
RAB3GAP2	368031	2817
QSOX2	365083	2830
ERGIC3	364958	2832
TM9SF4	361198	2847
AGTRAP	359876	2851
AP1S2	359225	2852
BICD2	358651	2857
CHID1	356789	2862
NECAP2	355279	2867
TM9SF2	353570	2873
TRAPPC5	347153	2898
COPG2	346897	2900
PTGFRN	343295	2918
TMED5	342192	2928
STX5	341779	2929
TRAPPC6B	341152	2936
FKBP9	337104	2956
GLG1	336901	2958
AP1S1	336891	2959
ARHGEF2	331011	2989
LPP	325292	3016
WAPAL	324585	3019
FN1	322780	3026
ARFGAP2	320597	3037
PI4KB	319510	3041
VMA21	318465	3048
COASY	317235	3050
TMED1	316299	3055
HAGH	313851	3068
SEC24B	306612	3108
TBC1D23	306509	3109
TMEM30A	306436	3110
LLGL1	305777	3118
CYFIP2	304422	3125
C4orf32	302671	3135
OCRL	302617	3136
LMAN2L	298964	3153
GOLGB1	298915	3154
CCNB2	297643	3160
CDIPT	296237	3164
NUPL2	291085	3193
NXT1	283438	3248
APP	282482	3250
RABGAP1	280862	3259
CSNK1D	279822	3265
LYN	279189	3268
CYFIP1	278711	3269
MTMR6	276543	3283
COG1	276320	3287
MBLAC2	275782	3292
GABARAPL1	272918	3307
ATP6AP2	272121	3312
GOLGA3	270370	3325
VPS53	269303	3333
CRIP2	267868	3339
ARFIP2	267550	3344
OSBPL11	267048	3348
PLCB3	265965	3356
VPS52	265445	3362
GOLGA7	258171	3410
GOLM1	257965	3413
GOLPH3L	257782	3415
LPCAT1	253562	3446
SEC16A	252963	3449
CUX1	252711	3450
HS2ST1	252289	3455
ANKRD28	250882	3460
MGAT2	249316	3468
NCSTN	243670	3501
MAN1A1	242456	3512
SLC9A3R2	242331	3513
SCAMP2	241607	3520
ATP6AP1	241072	3524
ECHDC1	239604	3537
RAB31	239517	3538
RP2	238771	3544
VTI1A	238720	3545
SNAPIN	235894	3564
STX16	232590	3577
CEP85	231938	3584
ADAM10	231588	3588
RAC3	230894	3592
COL4A3BP	229425	3604
NDRG2	229204	3606
ERGIC1	228490	3609
DICER1	225539	3626
COG7	224546	3636
ARFGAP3	223441	3643
RAB12	220365	3669
BAIAP2	219070	3674
GBF1	218729	3677
CLU	218588	3678
JAM3	217208	3693
SNX17	215992	3702
NCAM1	215750	3705
RAB34	214172	3717
UBIAD1	213140	3720
CD55	213088	3721
TMEM165	212252	3732
GGA2	212112	3734
PLD3	212010	3736
WDR11	210713	3743
VAMP2	209477	3751
SCYL2	207476	3768
GOLT1B	206580	3778
CHST14	205915	3786
SNTB2	205656	3788
PCDH10	204849	3797
TAF7	203941	3808
BSDC1	203211	3817
DAG1	201021	3831
GALNT7	200941	3833
POLE	200167	3843
ERGIC2	196842	3868
PI4K2A	196651	3870
TMEM167A	196576	3871
PIP4K2C	194059	3890
SEC24A	193978	3892
GLE1	193792	3894
TSSC1	193750	3896
GAK	193323	3901
TAOK2	192644	3904
SPG21	191066	3919
GOSR2	191019	3920
CNN2	190545	3926
DNAJC5	190115	3933
C17orf75	190019	3935
VPS51	186848	3972
RAB2B	185406	3989
ZFPL1	182887	4007
ATP6V0A1	181893	4018
ANK3	181782	4020
SEC11C	180495	4038
WLS	179859	4045
SURF4	179502	4047
CDK5RAP2	179115	4053
GOLGA4	177729	4069
CHEK2	175557	4092
GCC2	173016	4121
POFUT2	171514	4135
MACF1	169574	4149
UBAC1	164913	4189
IFT20	164571	4193
GOLGA2	164057	4200
IER3IP1	162986	4209
HIP1	162270	4216
RAB33B	161172	4222
FAM91A1	158938	4247
C3orf58	157165	4274
GGA3	155731	4284
GOLGA5	154531	4298
SEC24D	154409	4300
PDE4DIP	152777	4319
GPC4	152659	4322
ZMYND8	152511	4326
CDC42BPB	150930	4340
SFT2D3	149719	4351
CD63	148689	4360
MVB12A	148505	4364
B3GAT3	147352	4379
B4GAT1	147232	4381
H1F0	147215	4382
YES1	146522	4389
HTT	145769	4400
HRAS	145664	4401
AGPAT3	145637	4402
PI4KA	144674	4416
TMED3	144595	4418
ASPSCR1	144548	4420
ATG9A	143597	4429
CRYAB	142085	4444
BIRC6	141177	4452
CYBA	140838	4458
SLC30A7	140709	4460
SLC2A1	139009	4478
TMF1	137831	4491
RABAC1	137390	4497
RTN3	135851	4517
AKAP9	133695	4545
HLA-C	133686	4546
TMEM230	133570	4547
RINT1	133289	4552
VCPIP1	132798	4558
HLA-B	131905	4565
PPFIBP1	130913	4575
TDRD3	130078	4582
COG2	129911	4585
TRIP11	129809	4587
STX6	129003	4599
SLC30A1	128608	4603
COG5	126521	4629
MYO5A	125128	4648
CEPT1	124920	4652
GCC1	124407	4657
C16orf70	123882	4660
BECN1	123110	4669
TJAP1	121626	4691
YIPF5	120597	4703
PRKAA2	120549	4704
COG4	119108	4730
KIAA1468	118827	4734
FYCO1	118404	4740
RAB11FIP5	116634	4771
GALT	115685	4795
SLC35E1	113963	4821
PRKACB	112358	4845
CLSPN	112000	4847
COL1A1	111509	4858
WWOX	110629	4873
GNAQ	109458	4894
ANKRD40	108687	4904
ARHGAP8	107610	4925
ARFGEF2	107400	4928
MAN1A2	106859	4937
CST3	106490	4939
SPRYD7	106283	4942
ATP2C1	105875	4951
KCNIP3	105510	4954
FAM20B	104638	4965
CANT1	103862	4979
HTATIP2	103605	4983
USP33	103138	4992
YIPF6	103027	4995
VAMP4	102712	5001
FIG4	102178	5016
KIAA2013	101685	5023
STX17	101063	5035
RAB27A	99784.1	5050
PKP4	99342.2	5058
RABGAP1L	98698.2	5071
TRIOBP	98543.7	5076
SLC35B2	96734.1	5112
DDHD2	96370.5	5123
TMEM87A	94912.9	5144
MPP5	94608	5149
MPLKIP	94535.8	5150
ITGA4	94038.8	5161
CPTP	93882.7	5168
DYNC2H1	92374.6	5193
MAPKAP1	92219.1	5196
TRAPPC12	92007.7	5199
PRKG1	91795	5204
GNPTG	90965.9	5222
COG8	89254.1	5259
HLA-G	89046.7	5265
JTB	87737.8	5294
SEC22A	87682.9	5296
ATP6V0A2	87497.3	5303
PACS1	87462.6	5305
GPC6	87149.1	5309
MGAT1	86167.4	5327
CASC4	85685.9	5341
NEDD4L	85207.8	5348
B4GALT2	85200.3	5349
LRRC8C	84402.1	5362
GAS6	83322.6	5386
ATP11A	82854.4	5402
BET1	82513	5409
AP1G2	82308.4	5413
STX10	82206.2	5417
CRELD2	82010	5424
MAN2A1	81576	5433
KIAA0319L	81500.8	5435
RAB29	81330	5438
IFT57	80989.7	5442
COG3	80863.2	5446
YIF1B	80682.2	5449
CDK17	80369.3	5453
SCAMP4	79936.4	5467
TMEM115	79776	5470
PLA2G4A	78650.7	5497
GABARAP	78640.8	5498
TM9SF1	78506.5	5504
GLT8D1	78299.2	5509
ARRB1	77724.1	5521
CDC42BPA	77268.6	5532
ARFRP1	76179.3	5556
RND3	76083.2	5560
DST	76068.2	5562
PPAP2B	75462.6	5575
ARHGAP12	74421.5	5603
RSC1A1	74018.1	5610
FAM114A1	73765.2	5616
CBY1	72996.4	5637
HABP4	71686.1	5663
NEDD4	71653.9	5664
STK25	71258.1	5679
HOOK2	70495.4	5702
ARFGEF1	70101.4	5715
TNRC6A	69952.3	5718
RNF122	69762.7	5725
PKN3	69686.1	5728
BET1L	69228.8	5740
POMGNT1	68861.1	5747
ATR	68130.2	5765
KIF1C	67996.4	5769
CPE	66850.8	5796
GOLGA1	66444.1	5809
OBSL1	66125.2	5820
QPCTL	64526.7	5864
FBXW8	64466.8	5868
GJA1	64344	5872
UXS1	63509.7	5890
ITGA5	63486.9	5891
EXT2	63262.2	5897
LZTR1	63225.2	5900
CYTH1	63207.9	5901
GPC1	63099.7	5903
GALNT1	63067.9	5904
SCOC	62648.8	5915
BGN	62570.8	5917
AFTPH	61493.1	5941
PDGFRB	61328.1	5945
TRAPPC11	61223.5	5950
TMEM181	61220.9	5951
NOTCH2	61062.2	5954
MTFMT	59390.9	6002
GORAB	59241.3	6007
EBAG9	58890.8	6012
PJA2	58742.5	6020
PCGF5	58664.5	6024
CTSL	57374.3	6053
PLEKHJ1	57298	6057
C14orf80	56630	6082
RNF13	56542.6	6087
CAMKMT	56482.9	6088
ARL5B	56307.2	6092
SYNRG	56253.3	6095
YIPF3	55972.3	6104
MIF4GD	54526.3	6140
APH1A	54124.6	6152
KIFAP3	53870.4	6158
CLCN3	53860	6159
MAN1B1	53493	6172
KLK11	53045.1	6185
ZFYVE1	52530.3	6195
DAOA	51730.2	6224
CCDC91	51695.8	6225
TMEM59	50719.2	6260
TNKS	50242.9	6269
YIF1A	50094.8	6275
FUT8	49630.8	6295
C1orf43	49586.7	6297
FAM3A	49307.6	6310
CCDC186	48161.5	6349
SLC37A4	47807.8	6360
LIMK2	47597.9	6366
EXTL2	47394.7	6375
NMT2	47163.4	6380
YIPF4	46971.1	6387
DENND4C	46492.6	6395
CDC6	46423.5	6400
SORT1	46133.8	6416
RAB39A	45753.1	6428
YIPF1	45634.5	6433
SLC33A1	45485.1	6439
DPY30	45403.6	6444
ROBO1	45171.7	6449
TGOLN2	45022.1	6453
CEP83	44995.6	6455
ALX1	44878.3	6460
ZDHHC13	44846.9	6461
NFKBIE	44783.5	6462
PPM1L	44730.4	6468
ATP11C	44624.5	6474
FKRP	44553.8	6477
SVIP	44494.2	6479
GPR107	44396.6	6484
KLHL22	44271.5	6493
STK17B	43820.6	6506
XPR1	43736.8	6510
RAB43	43724	6512
SCAP	42854.9	6539
ABCB6	42591.5	6547
GPR180	42111.5	6565
FGD1	41974.7	6570
PRKCE	41697.7	6580
UBXN2B	41433.9	6588
ITM2B	41432.9	6589
PRNP	41291.1	6593
PI4K2B	41149.5	6601
ARSB	41069.5	6603
PLEKHA3	41057.6	6604
TAF11	40705.7	6612
SLC30A6	40635.5	6616
GLCE	40342.1	6629
EXTL3	40254.1	6633
TRAPPC6A	40239.7	6635
LDLR	40036.4	6645
C1GALT1C1	39820.7	6651
HS6ST2	39730	6659
UGGT2	39712.5	6661
SPPL2A	39269.5	6675
SEC14L1	39143.5	6679
C10orf76	39074.4	6682
B3GALT6	38890.7	6686
SLC38A1	38653.6	6695
SLC35A3	38554	6698
GALNT3	38518.1	6700
RAB11A	38499.5	6701
TRAPPC10	38304.3	6713
KIAA0430	38267	6715
C9orf85	38064.2	6729
AP4S1	38013.6	6735
MANEA	37551.2	6749
AP4M1	37367	6759
ASAP2	37282.5	6762
BCL9	37193.1	6766
SDC1	37172.6	6768
NTAN1	37039.1	6773
AP4B1	36718.8	6782
CUL7	36653.8	6785
B4GALT3	36641.3	6786
GLT8D2	36132.9	6819
APC	35973.3	6832
AP1S3	35647	6844
TRIM3	35255.7	6860
FAM65A	35187.9	6863
TGFBI	34369.1	6905
TRIM23	34334.3	6908
ID1	34282.2	6911
ARL5A	34243.4	6915
B4GALNT3	34156.5	6922
PPP2R3C	34037.8	6924
GAL	33988.1	6926
PICK1	33382.5	6957
PIKFYVE	33310.4	6961
TANGO2	32896.4	6977
AP1AR	32718.3	6991
CYTH3	32601.2	6998
C1GALT1	32557.7	7001
TMEM246	32495.3	7004
KLHL12	32440.2	7007
NRGN	32310	7015
PODXL2	32251.1	7020
MGAT5	31986.4	7029
MTMR10	31951.8	7033
ICA1L	31750	7046
B4GALT4	31639.8	7053
FUT11	31562.3	7058
FAM109A	31149.4	7083
B4GALT5	30815.2	7096
PRKD1	30524.4	7103
CHPF2	30500	7104
LYSMD3	29962.1	7131
RAB3IP	29367.2	7162
RGS19	29275.4	7168
SIPA1L3	29259.9	7170
ZDHHC20	29235.2	7171
GORASP1	29049.6	7178
CRACR2A	28717.8	7193
ATF6	28193.9	7224
KBTBD8	27911.5	7240
DYM	27754.2	7251
USP32	27605.1	7262
HDAC5	27568.6	7263
TSPAN13	27487	7267
MANEAL	27454.5	7274
RAB6B	27370.8	7279
ENTHD2	27328.3	7283
MGAT4B	27103.5	7296
CLEC16A	27053.7	7300
UBXN2A	26922.5	7311
F9	26690.9	7327
NDFIP1	26683	7328
CLN8	26676.9	7329
BLZF1	26402.4	7340
CEP57	26068.4	7361
BICD1	25800.7	7373
UNC13B	25792.3	7376
FMOD	25486	7398
INPP5E	25344.3	7404
ZDHHC24	25064.5	7422
RHOBTB3	24973.1	7427
ARV1	24942.1	7428
ZDHHC17	24930.7	7431
PRDM2	24637	7447
TMCO3	24557.4	7457
CHST10	24517.3	7464
CNST	24514.1	7465
STMN3	24359.7	7476
RPGR	24172.1	7493
CHSY3	24142.2	7494
CHPT1	24077.5	7497
PNPLA8	24014.6	7500
CNIH1	23842.4	7518
LEPREL1	23020.1	7567
STK16	22892.6	7571
GKAP1	22757.4	7582
VPS54	22596.3	7592
RNF121	22571.1	7597
HERC1	22215.3	7618
FGFRL1	22138.1	7623
ST3GAL4	22133.7	7624
PAM	22126.1	7625
UST	22111.7	7626
C6orf89	22109.9	7627
TPST2	22095.7	7630
ATF6B	21905	7647
SPPL2B	21878.4	7649
CHPF	21824.3	7656
GPER1	21654.2	7669
MPHOSPH9	21546.1	7677
ADCY3	21456.9	7683
CLCN5	21265.4	7696
PSEN1	20871.5	7723
SERINC3	20852.2	7724
ITM2C	20841.1	7725
NEO1	20715.8	7730
LMTK2	20686.8	7734
FGD4	20676.5	7735
G2E3	20587.7	7742
UGCG	20578.8	7743
CIB1	20446	7752
ZDHHC6	20396.4	7759
TP73	20260.9	7772
SPPL3	20173.6	7778
KDELR1	20073	7788
ATP7A	19204.2	7863
SCYL3	19169	7867
PKD2	19062.8	7875
RNFT1	19040.2	7877
MAN2A2	19039.5	7878
GALNT10	19026.2	7880
AP4E1	18960.2	7885
MINK1	18797.5	7901
HLA-E	18762.8	7905
NDST1	18627.6	7918
CLN3	18590.4	7921
CHST12	18545.1	7925
SPRY1	18497.7	7930
YIPF2	18193.9	7947
FGFR3	18134.8	7951
RSPRY1	18036.6	7955
FKTN	17901.8	7964
AJUBA	17789.5	7968
KLHL20	17462.7	7997
FMNL3	17453.5	7998
CHSY1	17242.5	8012
SH3RF1	17205.4	8017
ASIC1	17077.7	8033
HPD	17027.4	8039
DENND4B	16918.7	8049
AIFM2	16917.4	8050
ST3GAL6	16605.1	8079
GNPTAB	16587	8081
TRAPPC9	16495	8090
ANGEL1	16482.4	8092
TBC1D20	16447.3	8096
ENTPD4	16345.5	8105
ZDHHC3	16297.7	8112
B3GALNT2	16214.9	8118
MBTPS1	15991.5	8139
PIEZO1	15984.5	8141
ATP11B	15831.8	8152
RGP1	15831.6	8153
DOCK4	15758.3	8163
FAM69A	15650.7	8167
RAB30	15625.9	8171
VCAN	15526.5	8178
SLC30A5	15420.2	8189
SYBU	15386.4	8194
DENND5A	15375.2	8196
NBEA	15361.9	8198
B4GALT1	15355.4	8200
GALNT11	15314.4	8203
CSPG4	15155	8219
FUT4	15096.6	8229
NAGPA	15007.6	8235
GALNT13	14914.6	8246
PLSCR1	14893.5	8253
ENTPD6	14687.9	8275
PITPNM1	14650.8	8278
TPST1	14554.5	8288
MTUS1	14521.6	8294
DPP7	14275.8	8318
MBTPS2	14184.5	8326
SLC11A2	14078.3	8335
RMDN2	14007.9	8342
GALNT16	13749.4	8368
GALNT4	13725.7	8371
PAQR3	13652.1	8380
RAB36	13417.8	8405
DRAM2	13316.3	8415
LRP6	13292.6	8416
RAB15	13222.7	8422
MME	13011.6	8437
DNM3	12938.7	8452
SH3GL2	12926.5	8454
APBB2	12888.9	8455
FURIN	12826.9	8461
GAS8	12753.8	8465
ASH1L	12745.3	8466
SGMS2	12623.2	8482
ANKH	12618.4	8483
GLYCTK	12600.5	8485
RAB39B	12590.9	8487
ATP9A	12578	8489
HLA-DRB1	12441.2	8509
GBP1	12419.8	8511
PKD1	12315	8522
RAP1GAP	12115.2	8546
ANGPTL3	12088.1	8548
GBA2	11948.8	8562
EPHA4	11911.2	8568
RAB3B	11898.3	8571
TMEM168	11877.6	8575
CHST3	11871.9	8577
PAPD7	11834.8	8580
SLC38A10	11818	8581
TMEM5	11753.6	8585
ATP7B	11669.1	8593
ST8SIA2	11592.5	8605
B4GALT7	11580.7	8607
TMEM87B	11557.7	8611
HSPG2	11283.7	8648
XYLT2	10982.2	8691
RHBDD2	10917.7	8697
RNF128	10861	8704
TTC3	10768.9	8720
OGN	10646.3	8732
POLQ	10590.2	8739
CHIC2	10528.2	8748
OPTN	10417.4	8765
EXT1	10256.3	8784
DSE	10195	8791
CLSTN1	10102.1	8800
BST2	9940.02	8816
PCSK6	9895.18	8823
TNKS2	9875.54	8825
GCNT1	9757.88	8837
STEAP2	9738.05	8842
NDFIP2	9703	8848
BACE2	9673.05	8850
ARHGAP32	9655.54	8851
SLC35F2	9546.68	8866
SULF2	9429.35	8883
ATP8A1	9394.72	8890
PPP1R15B	9369.93	8895
PXYLP1	9255.92	8914
SIPA1L2	9243.78	8917
CAV2	9130.87	8935
RFNG	9095.71	8942
MFSD5	9078.14	8946
KLF5	9075.32	8948
B3GNT2	8843.1	8978
CSPG5	8830	8983
KIF13A	8828.48	8984
SLC39A11	8827.93	8985
MMP14	8693.45	8996
WHAMM	8626.58	9005
TLR2	8135.1	9088
ST6GALNAC4	8007.37	9106
CYTH2	7936.49	9113
QSOX1	7832.66	9131
ST6GALNAC3	7733.45	9147
SLC9A8	7714.66	9153
CLTCL1	7568.05	9180
RAB3IL1	7544.86	9185
MAP4K2	7530.66	9189
F10	7391.51	9210
AP3S2	7373.31	9213
ZDHHC14	7350.96	9219
MCOLN1	7333.92	9221
PHLDB2	7272.74	9230
RASSF2	7240.82	9235
UHMK1	7187.95	9243
ST6GAL1	7079.22	9261
ICA1	7021.78	9270
BMP1	6925.38	9291
PSEN2	6873.23	9302
CSGALNACT2	6597.27	9346
MPPE1	6512.15	9363
GXYLT2	6401.76	9383
SLC35A2	6374.16	9387
SLC35B1	6180.44	9429
PLD1	6170.8	9430
ZDHHC7	6133.4	9439
FBXW7	5945.81	9471
ATP8B2	5927.13	9475
GALNT12	5917.2	9477
FUT10	5898.62	9481
PCOLCE	5805.98	9494
SAMD8	5635.65	9531
MAPK8IP3	5599.91	9538
C12orf49	5520.93	9554
NOTCH3	5431.28	9571
ABCA1	5312.85	9594
CHST11	5247.04	9611
APC2	5203.27	9625
TNFRSF1A	5193.22	9631
RHOU	5173	9638
GALNT6	5091.72	9655
SULF1	5070.73	9659
KIFC3	4932.71	9677
NDST2	4925.55	9678
ZDHHC8	4925.26	9679
FUT6	4920.36	9680
ARF3	4915.57	9682
SLC29A3	4912.04	9684
SLC35B4	4843.01	9696
NHS	4821.88	9703
UNC93B1	4780.7	9707
ST3GAL2	4758.22	9710
PROM1	4728.18	9717
PCSK5	4527.66	9763
SLC2A4	4467.39	9776
NTN3	4466.94	9777
PGAP2	4442.29	9781
COLEC10	4441.45	9782
FGFR2	4390.93	9787
ATP9B	4371.58	9796
VCAM1	4352.99	9804
PCSK7	4349.11	9805
SLC35C2	4340.88	9808
HLA-DPA1	4276.81	9826
POSTN	4233.07	9836
LMF1	4195.41	9846
LARGE	4115.2	9865
DCLRE1C	4097.88	9868
GPR108	4047.32	9881
B4GALNT1	4045.76	9882
SLC35G2	3966.86	9906
PLEKHM3	3944.04	9912
TRIM68	3943.91	9913
HLA-F	3870.7	9926
ST3GAL1	3837.91	9938
B3GALNT1	3804.14	9947
RIC1	3797.94	9950
MOSPD1	3796.61	9951
ENTPD7	3787.23	9952
TBC1D14	3774.89	9954
PTGS1	3701.79	9972
NAA60	3664.04	9984
RAB6C	3621	9993
RAB38	3615.27	9994
PLCE1	3613.48	9995
ABCA5	3571.07	10006
HTRA1	3488.32	10035
VANGL2	3461.67	10043
AOC3	3450.8	10046
FGD6	3440.99	10048
MAP6D1	3328.21	10075
GALNT18	3299.6	10086
ANPEP	3251.22	10101
CLSTN3	3141.87	10136
HYAL2	2880.8	10200
NLGN1	2877.76	10201
RAB27B	2853.55	10208
FZD8	2805.47	10219
SREBF1	2770.02	10232
CNTNAP2	2729.53	10252
SLC35A5	2708.53	10258
NSG1	2704.94	10259
F2R	2703.04	10261
S100A1	2621.31	10285
ZDHHC16	2579.73	10301
RHBDF1	2539.71	10316
COPZ2	2533.16	10319
PTCH1	2519.34	10321
RFFL	2459.95	10338
FAM20C	2439.85	10345
SNAP25	2416.21	10358
STC2	2401.46	10362
SYDE2	2374.1	10371
ZDHHC4	2281.22	10404
PCSK1N	2268.18	10412
SMAD6	2267.03	10413
B3GNT5	2135.21	10451
ARL5C	2098.02	10468
DYSF	2088.67	10475
UNC50	2073.81	10478
STX11	2044.54	10495
SDC3	2018.96	10505
NAPEPLD	1987.48	10520
ATP8B4	1939.11	10544
TGFB1	1881.48	10570
ACHE	1876.38	10574
AP3B2	1872.9	10576
ZDHHC2	1848.66	10590
SMO	1775.58	10626
ZDHHC9	1761.6	10634
NEDD9	1759.39	10635
PCDH18	1728.56	10649
PRRG4	1648.91	10682
FZD5	1646.19	10685
DAPK2	1636.44	10691
GALNT14	1606.95	10703
SLC9A7	1581.32	10725
MAMLD1	1564.43	10735
NAA11	1549.44	10744
TLR8	1496.99	10778
ST8SIA4	1487.17	10785
PDGFC	1462.39	10794
KDELR3	1382.23	10828
PERP	1370.4	10833
WNT5B	1367.52	10836
TNS1	1197.46	10920
TENM2	1174.47	10939
SGSM1	1170.04	10942
CPQ	1151.59	10951
CREB3L4	1136.37	10964
PROS1	1122.37	10971
CHST7	1109.56	10980
SPEF2	1095	10989
BACE1	1087.99	10994
B3GALT1	1073.24	11009
SYT1	1070.07	11012
PSKH1	974.169	11062
WIPI1	959.191	11071
PDE9A	866.328	11124
SGK1	828.09	11149
ZNF25	784.552	11180
ABCA12	775.627	11189
IFNGR2	766.006	11191
TENM1	727.018	11234
NFE2L2	678.933	11277
HS6ST1	643.981	11307
DTX3	633.046	11318
GRM6	629.611	11322
SLC39A9	574.731	11377
PRELP	536.851	11404
SERPINB9	523.789	11417
PARM1	506.52	11438
LGR5	499.724	11444
C11orf24	466.542	11470
CASD1	443.677	11497
JAKMIP3	351.031	11581
OTOF	318.201	11622
FGFR4	313.399	11626
SEMA6D	304.612	11633
MGAT5B	289.256	11650
MGAT4A	247.279	11694
PTPRN	243.775	11699
SLC35E3	218.646	11728
CUX2	207.509	11736
PPP1R15A	169.864	11772
ACAN	127.775	11812
CDH15	52.3516	11898
A4GALT	ND	ND
ABCA6	ND	ND
ABCA7	ND	ND
ABCG1	ND	ND
ACER2	ND	ND
ACER3	ND	ND
ADAM19	ND	ND
ADRB2	ND	ND
AGBL4	ND	ND
AGRP	ND	ND
AIG1	ND	ND
AKR1E2	ND	ND
ALB	ND	ND
APBA1	ND	ND
APLP1	ND	ND
APOE	ND	ND
APOH	ND	ND
ARL17A	ND	ND
ARSE	ND	ND
ARSI	ND	ND
ASAH2	ND	ND
ATP2C2	ND	ND
ATP8A2	ND	ND
ATP8B1	ND	ND
AVPR1B	ND	ND
AZIN2	ND	ND
B3GALT4	ND	ND
B3GALT5	ND	ND
B3GNT1	ND	ND
B3GNT3	ND	ND
B3GNT6	ND	ND
B3GNT8	ND	ND
B3GNT9	ND	ND
B4GALNT4	ND	ND
B4GALT6	ND	ND
BAIAP3	ND	ND
BARX2	ND	ND
BCL6	ND	ND
BDKRB2	ND	ND
BIRC7	ND	ND
BOK	ND	ND
BPNT2	ND	ND
C19orf10	ND	ND
C6orf25	ND	ND
C8orf34	ND	ND
CA4	ND	ND
CABP1	ND	ND
CABP2	ND	ND
CABP7	ND	ND
CALN1	ND	ND
CASQ1	ND	ND
CCDC146	ND	ND
CCDC170	ND	ND
CCDC68	ND	ND
CCL15	ND	ND
CCN2	ND	ND
CCNI2	ND	ND
CD14	ND	ND
CD1B	ND	ND
CD33	ND	ND
CD36	ND	ND
CD74	ND	ND
CDH1	ND	ND
CERKL	ND	ND
CERT1	ND	ND
CGA	ND	ND
CHST13	ND	ND
CHST15	ND	ND
CHST4	ND	ND
CHST5	ND	ND
CHST6	ND	ND
CHST8	ND	ND
CHST9	ND	ND
CLCN4	ND	ND
CLIC5	ND	ND
CLIC6	ND	ND
CLIP3	ND	ND
CLVS2	ND	ND
COP1	ND	ND
CREB3	ND	ND
CREG2	ND	ND
CSGALNACT1	ND	ND
CST7	ND	ND
CTLA4	ND	ND
CXCL14	ND	ND
CXCL8	ND	ND
DIPK2A	ND	ND
DNAJC28	ND	ND
DNM2	ND	ND
DOCK10	ND	ND
DOP1A	ND	ND
DOP1B	ND	ND
DSEL	ND	ND
DUSP10	ND	ND
DUSP26	ND	ND
DUX4	ND	ND
DUX4L7	ND	ND
DUX4L8	ND	ND
DYNAP	ND	ND
EEF1AKMT4-ECE2	ND	ND
EHF	ND	ND
ELF3	ND	ND
ENPP7	ND	ND
ENSP00000460885	ND	ND
ERMAP	ND	ND
F2	ND	ND
F2RL1	ND	ND
F5	ND	ND
FAM109B	ND	ND
FAM174B	ND	ND
FAM174C	ND	ND
FAM198B	ND	ND
FAM20A	ND	ND
FCGR2A	ND	ND
FEZ1	ND	ND
FOLR1	ND	ND
FTCD	ND	ND
FUT1	ND	ND
FUT7	ND	ND
FUT9	ND	ND
FZD9	ND	ND
GALNT5	ND	ND
GALNTL5	ND	ND
GALNTL6	ND	ND
GAPT	ND	ND
GASK1A	ND	ND
GBGT1	ND	ND
GBP2	ND	ND
GBP4	ND	ND
GBP5	ND	ND
GCNT2	ND	ND
GCNT4	ND	ND
GDF15	ND	ND
GDNF	ND	ND
GDPD5	ND	ND
GIMAP7	ND	ND
GJB2	ND	ND
GOLGA8A	ND	ND
GOLGA8B	ND	ND
GOLGA8O	ND	ND
GOLGA8S	ND	ND
GOLGA8T	ND	ND
GOLM2	ND	ND
GOLT1A	ND	ND
GPC2	ND	ND
GPR143	ND	ND
GPR89A	ND	ND
GPR89B	ND	ND
GSAP	ND	ND
HEPACAM2	ND	ND
HEPN1	ND	ND
HHAT	ND	ND
HID1	ND	ND
HLA-DPB1	ND	ND
HLA-DQB1	ND	ND
HLA-DRB5	ND	ND
HMP19	ND	ND
HS3ST3A1	ND	ND
HS3ST3B1	ND	ND
HSPB6	ND	ND
IGFBP1	ND	ND
IL17RD	ND	ND
INS-IGF2	ND	ND
IRGM	ND	ND
ITIH2	ND	ND
JAKMIP2	ND	ND
KCNS3	ND	ND
KDELR2	ND	ND
KDR	ND	ND
LARGE1	ND	ND
LARGE2	ND	ND
LAT	ND	ND
LAX1	ND	ND
LEPROT	ND	ND
LFNG	ND	ND
LIPG	ND	ND
LITAF	ND	ND
LRP2	ND	ND
LTBR	ND	ND
LUM	ND	ND
MAGEA9	ND	ND
MAGEA9B	ND	ND
MALL	ND	ND
MALRD1	ND	ND
MAN1C1	ND	ND
MARCHF9	ND	ND
MARF1	ND	ND
MDGA1	ND	ND
MGAT3	ND	ND
MLANA	ND	ND
MMD	ND	ND
MMP11	ND	ND
MMP16	ND	ND
MPL	ND	ND
MR1	ND	ND
MS4A4A	ND	ND
MS4A6A	ND	ND
MS4A7	ND	ND
MST4	ND	ND
MTTP	ND	ND
MUC16	ND	ND
MUC5AC	ND	ND
MYOC	ND	ND
MYRF	ND	ND
NCF1B	ND	ND
NECAB3	ND	ND
NIPA2	ND	ND
NLRP2	ND	ND
NLRP3	ND	ND
NLRP5	ND	ND
NME1	ND	ND
NMNAT2	ND	ND
NOD2	ND	ND
NOS3	ND	ND
NPY	ND	ND
NTRK2	ND	ND
OPALIN	ND	ND
P3H2	ND	ND
PAQR8	ND	ND
PARK2	ND	ND
PARP10	ND	ND
PCSK9	ND	ND
PDGFD	ND	ND
PDGFRA	ND	ND
PGAP4	ND	ND
PHETA1	ND	ND
PHF7	ND	ND
PIH1D3	ND	ND
PKDCC	ND	ND
PLAGL1	ND	ND
PLCXD3	ND	ND
PLEKHA8	ND	ND
PLK3	ND	ND
PLPP3	ND	ND
PMEL	ND	ND
PMEPA1	ND	ND
PMF1-BGLAP	ND	ND
PNRC2	ND	ND
PPL	ND	ND
PRCD	ND	ND
PROC	ND	ND
PSENEN	ND	ND
PTHLH	ND	ND
PYCARD	ND	ND
RAB26	ND	ND
RAB41	ND	ND
RAB7B	ND	ND
RABAAC1	ND	ND
RAN11A	ND	ND
RASGRP1	ND	ND
RASSF9	ND	ND
RBFOX1	ND	ND
RETREG1	ND	ND
RGMB	ND	ND
RGS20	ND	ND
RHO	ND	ND
RIPOR1	ND	ND
RNF125	ND	ND
RNF144A	ND	ND
RNF24	ND	ND
RP1-179P9.3	ND	ND
RUBCN	ND	ND
RXYLT1	ND	ND
S100A3	ND	ND
SCAMP5	ND	ND
SDCBP2	ND	ND
SECTM1	ND	ND
SELENOH	ND	ND
SELENOI	ND	ND
SELENOM	ND	ND
SEMA3F	ND	ND
SERINC5	ND	ND
SERPINA1	ND	ND
SGMS1	ND	ND
SHH	ND	ND
SLA2	ND	ND
SLC10A7	ND	ND
SLC16A13	ND	ND
SLC22A13	ND	ND
SLC24A5	ND	ND
SLC30A10	ND	ND
SLC35C1	ND	ND
SLC35D3	ND	ND
SLC35E2B	ND	ND
SLC35F3	ND	ND
SLC39A13	ND	ND
SLC50A1	ND	ND
SLC66A2	ND	ND
SLPI	ND	ND
SORBS2	ND	ND
SORCS1	ND	ND
SPATA16	ND	ND
SPP1	ND	ND
SPRING1	ND	ND
SPRR3	ND	ND
SRGN	ND	ND
ST3GAL3	ND	ND
ST3GAL5	ND	ND
ST6GALNAC2	ND	ND
ST6GALNAC5	ND	ND
ST6GALNAC6	ND	ND
ST8SIA3	ND	ND
STING1	ND	ND
SYNGR4	ND	ND
SYS1	ND	ND
SYT11	ND	ND
SYT17	ND	ND
TAS2R16	ND	ND
TENT4A	ND	ND
TEPSIN	ND	ND
TEX261	ND	ND
TGM4	ND	ND
TLR1	ND	ND
TLR3	ND	ND
TLR4	ND	ND
TLR6	ND	ND
TMBIM1	ND	ND
TMBIM4	ND	ND
TMC8	ND	ND
TMEM130	ND	ND
TMEM167B	ND	ND
TMEM59L	ND	ND
TMEM79	ND	ND
TNFRSF10A	ND	ND
TRAPPC2	ND	ND
TREML1	ND	ND
TRIM22	ND	ND
TVP23B	ND	ND
TVP23C	ND	ND
TXNDC8	ND	ND
UBASH3A	ND	ND
VGF	ND	ND
WNT3	ND	ND
WNT3A	ND	ND
XYLT1	ND	ND
ZCCHC5	ND	ND
ZDHHC1	ND	ND
ZDHHC12	ND	ND
ZDHHC15	ND	ND
ZDHHC19	ND	ND
ZDHHC21	ND	ND
ZDHHC22	ND	ND
ZDHHC23	ND	ND
ZG16	ND	ND

### Sheet: DIA-MS settings
DIA-MS instrument settings used in this study and variableDIA Isolation windows
Method duration	145 min
MS Global settings:
	Infusion mode:	Liquid Chromatrography
	Expected LC peak width (s):	20
	Advanced Peak determination:	TRUE
	Default charge state:	3
	Internal mass calibration:	off	Note: If needed enable user defined calibratnt ion (Polysilaxolane 445.124650 or enable EasyIC option
Full scan settings:
	Orbitrap resolution:	120000
	Scan range (m/z):	375-1500
	RF lens(%):	40
	AGC target:	Custom
	Normalized AGC target (%):	300
	Maxiumum injection Time mode:	Custom
	Maxiumum injection Time (ms):	30
	Microscans:	1
	Data type:	Profile
tMS2 or DIA settings	Isolation offset:	Off
	Collision Energy Mode:	Stepped
	Collision Energy Type:	Normaized
	HCD Collision Energy (%):	25, 28, 32
	Orbitrap reolution:	30000
	Scan ragne mode:	Define m/z range
	Scan Range (m/z):	200 - 1200	Note: Maximum of the matched fragement ions (b series and y-series) fall within this range and if needed this can be modified.
	RF Lens (%):	50
	AGC target:	Custom
	Normalized AGC target (%):	3000	Note: It is recommended to fill the trap with a maximum accumulation of ions (3000% = 3E6 ions) for each of the DIA window to increase the sensitivity
	Maxiumum injection Time mode:	Custom
	Maxiumum injection Time (ms):	70
	Micorscans:	1
	Data type:	Profile
	Polarity:	Positive
	Loop control:	N
	N (Number of Spectra):	24	We inlcude one full MS1 scan after every 24 DIA scans to accommodate maximum possible MS1 scans
	Dynamic RT:	Off
	Time Mode:	Unscheduled
Scheme of vDIA windows mass list table:
	m/z	z	Isolation Window (mz)
	383.375	3	66.8
	423	3	13.5
	435	3	11.5
	446.5	3	12.5
	458	3	11.5
	469	3	11.5
	480	3	11.5
	490.5	3	10.5
	501	3	11.5
	512	3	11.5
	523	3	11.5
	533.5	3	10.5
	544	3	11.5
	554.5	3	10.5
	565	3	11.5
	575.5	3	10.5
	586	3	11.5
	597.5	3	12.5
	609.5	3	12.5
	621.5	3	12.5
	633	3	11.5
	645	3	13.5
	657.5	3	12.5
	670.5	3	14.5
	684	3	13.5
	697	3	13.5
	710.5	3	14.5
	725.5	3	16.5
	741	3	15.5
	756.5	3	16.5
	773.5	3	18.5
	791	3	17.5
	808.5	3	18.5
	827	3	19.5
	846.5	3	20.5
	866.5	3	20.5
	887.5	3	22.5
	910.5	3	24.5
	935.5	3	26.5
	962.5	3	28.5
	992	3	31.5
	1025	3	35.5
	1063	3	41.5
	1108.5	3	50.5
	1391.62	3	516.8

### Sheet: DDA-MS settings
DDA-MS settings used to geneated spectral library in this study
Method duration	85 min
MS Global settings:
	Infusion mode:	Liquid Chromatrography
	Expected LC peak width (s):	15
	Advanced Peak determination:	TRUE
	Default charge state:	2
	Internal mass calibration:	off
Full scan settings:
	Orbitrap resolution:	60000
	Scan range (m/z):	350-1200
	RF lens(%):	40
	AGC target:	Custom
	Normalized AGC target (%):	300
	Maxiumum injection Time mode:	Custom
	Maxiumum injection Time (ms):	28
	Microscans:	1
	Data type:	Profile
	Polarity:	Positive
Filters:
MIPS	Monoisotopic peak determination:	Peptide
	Relax restrictions when too few precursors are found:	FALSE
Intensity	Filter Type:	Intensity Threshold
	Intensity Threshold:	10000
Charge State	Include charge state(s):	2 to 6
	Include undetermined charge states:	False
Dynamic Exclusion	Dynamic Exclusion Mode:	Custom
	Exclude after n times:	1
	Exclusion duration (s):	45
	Mass Tolerance:	ppm
	Low:	10
	High	10
	Exclude isotopes:	TRUE
	Perform dependent scan on single charge state per precursor only:	FALSE
Data Dependent	Data Dependent Mode:	Cycle Time
	Time between Master Scans (sec):	3
ddMS2 settings	Isolation Window (m/z):	1.2
	Isolation Offset:	Off
	Collision Energy Mode:	Fixed
	Collision Energy Type:	Normaized
	HCD Collision Energy (%):	30
	Orbitrap reolution:	15000
	Scan ragne mode:	Auto
	Scan Range (m/z):	200 - 1200
	AGC target:	Custom
	Normalized AGC target (%):	100
	Maxiumum injection Time mode:	Custom
	Maxiumum injection Time (ms):	85
	Micorscans:	1
	Data type:	Centroid
	Polarity:	Positive

### Sheet: python-script
Python script to generate Cytoscape Network enrichment analysis
import dash
import dash_cytoscape as cyto
from dash.dependencies import Input, Output
import dash_html_components as html
import pandas as pd
cyto.load_extra_layouts()
app = dash.Dash(__name__)
server = app.server
difference_column = "Fold enrichment: GolgiTAG-IP/Whole-Cell lysate"
p_column = "Significant GolgiTAG-IP/Whole-Cell lysate"
df = pd.read_csv(r"C:\Users\toanp\Downloads\GolgiIP_Table-S3_v4.txt", sep="\t")
def add_individual_protein(data, source, elements):
highest = data[difference_column].max()
n = 0
for i, r in data.iterrows():
if n < 15:
opacity = r[difference_column] / highest
if r["Golgi"] == "+":
classes = "golgi"
color = f'rgb(136, 86, 167, {opacity})'
else:
classes = "not-golgi"
color = f'rgb(136, 86, 167, {opacity})'
label = r["Gene.names"] + "(" + str(r[difference_column]) + ")"
elements.append({'data': {'id': r["Gene.names"]+str(r[difference_column]), 'label': label, 'color': color, "opacity": opacity}, 'classes': classes})
elements.append(
{'data': {'source': source, 'target': r["Gene.names"]+str(r[difference_column]), 'color': color, "opacity": opacity}, 'classes': classes+"edge"},)
else:
break
n += 1
block = 0.2
df = df[(df[p_column]=="+")&(df[difference_column] >= 2)]
df = df.sort_values(by=difference_column, ascending=False)
proteome_count = len(df.index)
golgi_proteome_count = len(df[df["Golgi"] == "+"].index)
proteome_label = f'Proteome: {proteome_count}. Golgi: {golgi_proteome_count}. Non-golgi: {proteome_count - golgi_proteome_count}'
phosphatases = df[df["C: Phosphatases"] == "+"]
phosphatases_count = len(phosphatases.index)
golgi_phosphatases_count = len(phosphatases[phosphatases["Golgi"] == "+"].index)
phosphatases_label = f'Phosphatases: {phosphatases_count}. Golgi: {golgi_phosphatases_count}. Non-golgi: {phosphatases_count - golgi_phosphatases_count}'
glycosylation = df[df["C: Glycosylation"] == "+"]
glycosylation_count = len(glycosylation.index)
golgi_glycosylation_count = len(glycosylation[glycosylation["Golgi"] == "+"].index)
glycosylation_label = f'Glycosylation: {glycosylation_count}. Golgi: {golgi_glycosylation_count}. Non-golgi: {glycosylation_count - golgi_glycosylation_count}'
kinases = df[(df["C: Kinases"] == "+") | (df["C: Dark.kinase"] == "+")]
kinases_count = len(kinases.index)
golgi_kinases_count = len(kinases[kinases["Golgi"] == "+"].index)
kinases_label = f'Kinases: {kinases_count}. Golgi: {golgi_kinases_count}. Non-golgi: {kinases_count - golgi_kinases_count}'
ubi = df[(df["C: Ub.Pathway"] == "+")]
ubi_count = len(ubi.index)
golgi_ubi_count = len(ubi[ubi["Golgi"] == "+"].index)
ubi_label = f'Ub. Pathway: {ubi_count}. Golgi: {golgi_ubi_count}. Non-golgi: {ubi_count - golgi_ubi_count}'
metabolism = df[(df["C: Metabolism"] == "+")]
metabolism_count = len(metabolism.index)
golgi_metabolism_count = len(metabolism[metabolism["Golgi"] == "+"].index)
metabolism_label = f'Metabolism: {metabolism_count}. Golgi: {golgi_metabolism_count}. Non-golgi: {metabolism_count - golgi_metabolism_count}'
elements = [
{'data': {'id': 'proteome', 'label': proteome_label, "size": proteome_count * block}, 'classes': 'proteome'},
{'data': {'id': 'phosphatases', 'label': phosphatases_label, "size": phosphatases_count * block}, 'classes': 'phosphatases'},
{'data': {'id': 'glycosylation', 'label': glycosylation_label, "size": glycosylation_count * block}, 'classes': 'glycosylation'},
{'data': {'id': 'kinases', 'label': kinases_label, "size": kinases_count * block}, 'classes': 'kinases'},
{'data': {'id': 'ubi', 'label': ubi_label, "size": ubi_count * block}, 'classes': 'ubi'},
{'data': {'id': 'meta', 'label': metabolism_label, "size": metabolism_count * block}, 'classes': 'meta'},
{'data': {'source': 'proteome', 'target': 'phosphatases'}, 'classes': 'proteome-phosphatases'},
{'data': {'source': 'proteome', 'target': 'glycosylation'}, 'classes': 'proteome-glycosylation'},
{'data': {'source': 'proteome', 'target': 'kinases'}, 'classes': 'proteome-kinases'},
{'data': {'source': 'proteome', 'target': 'ubi'}, 'classes': 'proteome-ubi'},
{'data': {'source': 'proteome', 'target': 'meta'}, 'classes': 'proteome-meta'},
]
add_individual_protein(phosphatases, 'phosphatases', elements)
add_individual_protein(glycosylation, 'glycosylation', elements)
add_individual_protein(kinases, 'kinases', elements)
add_individual_protein(ubi, 'ubi', elements)
add_individual_protein(metabolism, 'meta', elements)
app.layout = html.Div([
cyto.Cytoscape(
id='cytoscape',
elements=elements,
layout={'name': 'cose', 'idealEdgeLength': 100},
style={'width': '2000px', 'height': '2000px'},
stylesheet=[
{
'selector': 'node',
'style': {
'background-color': 'rgb(255, 154, 162)',
"content": "data(label)",
"width": "data(size)",
"height": "data(size)",
}
},
{
'selector': '.not-golgi',
'style': {
'shape': 'square',
'background-color': 'data(color)',
'background-opacity': 'data(opacity)',
}
},
{
'selector': '.not-golgi-edge',
'style': {
'curve-style': 'straight-triangle',
"width": 5,
'line-color': 'data(color)',
'opacity': 'data(opacity)',
}
},
{
'selector': '.golgi',
'style': {
'shape': 'ellipse',
'background-color': 'data(color)',
'background-opacity': 'data(opacity)',
}
},
{
'selector': '.golgi-edge',
'style': {
'curve-style': 'straight-triangle',
"width": 5,
'line-color': 'data(color)',
'opacity': 'data(opacity)',
}
},
{
'selector': 'node',
'style': {
"content": "data(label)",
"width": "data(size)",
"height": "data(size)",
}
}
]
),
html.Div([html.Button("as svg", id="btn-get-svg")])
])
print(elements)
@app.callback(
Output('image-text', 'children'),
Input('cytoscape', 'imageData'),
)
def put_image_string(data):
return data
@app.callback(
Output("cytoscape", "generateImage"),
[
Input("btn-get-svg", "n_clicks"),
])
def get_image(get_svg_clicks):
# File type to output of 'svg, 'png', 'jpg', or 'jpeg' (alias of 'jpg')
# 'store': Stores the image data in 'imageDataf' !only jpg/png are supported
# 'download'`: Downloads the image as a file with all data handling
# 'both'`: Stores image data and downloads image as file.
ctx = dash.callback_context
if ctx.triggered:
input_id = ctx.triggered[0]["prop_id"].split(".")[0]
if input_id != "tabs":
action = "download"
ftype = input_id.split("-")[-1]
return {
'type': 'svg',
'action': 'download'
}
return {
'type': 'png',
'action': 'store'
}
if __name__ == "__main__":
app.run_server(debug=True)
